# Maternal sterol 27-hydroxylase is crucial for securing fetal development

**DOI:** 10.1101/2023.11.08.566330

**Authors:** Mitsuyoshi Suzuki, Satoshi Nakano, Natsumi Miharada, Hajime Takei, Pavan Prabhala, Mark van der Garde, Catharina Müller, Valgardur Sigurdsson, Maolake Aerken, Kiyoka Saito, Shuhei Koide, Gunilla Westergren-Thorsson, Mattias Magnusson, Genta Kakiyama, Hiroshi Nittono, Kenichi Miharada

**Affiliations:** Division of Molecular Medicine and Gene Therapy, Lund Stem Cell Center, Lund University, 221 48 Lund, Sweden; Department of Pediatrics, Juntendo University Faculty of Medicine, 113-8421 Tokyo, Japan; International Research Center for Medical Sciences, Kumamoto University, 860-0811 Kumamoto, Japan; Junshin Clinic Bile Acid Institute, 152-0011 Tokyo, Japan; Department of Medicine III, Hematology and Oncology, Technical University of Munich, D-81675 Munich, Germany; Department of Experimental Medical Science, Lund University, 221 48 Lund, Sweden; Division of Stem Cell and Molecular Medicine, Center for Stem Cell Biology and Regenerative Medicine, The Institute of Medical Science, The University of Tokyo, 108-8639 Tokyo, Japan; Department of Internal Medicine, Virginia Commonwealth University School of Medicine, Richmond, 23298 VA; Research Services, Central Virginia Veterans Affairs Healthcare System, Richmond, 23298 VA

**Author notes:** Correspondence Kenichi Miharada.

## Abstract

The maternal body helps in providing nutrients and degrading toxic metabolites instead of the fetal body; disruptions in these mechanisms affect normal fetal development. Sterol 27-hydroxylase (*Cyp27a1*) is involved in the alternative pathway of bile acid synthesis, which is enhanced during pregnancy. However, its role in fetal development remains unclear. Here, we demonstrate that maternal Cyp27a1 activity is essential for progression of normal pregnancy and fetal organ formation. Depletion of maternal *Cyp27a1* reduced the pregnancy rate and litter size. Newborn mice died of respiratory distress syndrome resulting from the absence of mature alveolar epithelial cells. These phenotypes were caused by 7α-hydroxycholesterol (7α-HC) accumulating in *Cyp27a1*-deficient mice. Mechanistically, 7α-HC destabilized the Fau protein, mediating ribosome assembly, the downregulation of which caused poor polysome formation, lower protein synthesis, and impaired lung maturation. Overall, this study revealed an essential mechanism of securing fetal development by degrading a toxic metabolite in the maternal body.
