## Supplementary Table4 for "Maternal sterol 27-hydroxylase is crucial for securing fetal development"

### Sheet: Sheet1
Abbreviations	Name		MRM (m/z)	CE (eV)	R.T. (min)
Oxysterols
4β-HC	4β-Hydroxycholesterol		613.5 → 124.1	26	19.0
7α-HC	7α-Hydroxycholesterol		613.4 → 124.1	24	17.4
7β-HC	7β-Hydroxycholesterol		613.5 → 367.4	19	17.8
7-KC	7-Oxocholesterol		547.4 → 383.2	23	16.9
20-HC	20(S)-Hydroxycholesterol		508.4 → 124.1	26	14.6
22S-HC	22(S)-Hydroxycholesterol		654.4 → 613.3	15	15.9
22R-HC	22(R)-Hydroxycholesterol		654.4 → 613.3	15	15.4
24-HC	24(S)-Hydroxycholesterol		613.5 → 124.0	33	16.7
25-HC	25-Hydroxycholesterol		508.4 → 124.0	24	13.3
26-HC	(25R)-26-Hydroxycholesterol (27-Hydroxycholesterol)		613.4 → 490.2	20	18.1
7α,24-diHC	7α,24(S)-Dihydroxycholesterol		488.4 → 124.0	30	8.4
7α,25-diHC	7α,25-Dihydroxycholesterol		629.5 → 124.0	26	6.5
7α,26-diHC	(25R)-7α,26-Dihydroxycholesterol		488.4 → 124.0	38	9.4
Cholic acid (3α,7α,12α-Trihydroxy-5β-cholanoic acid) related BAs
CA	Cholic acid		407.3 → 343.3	33	41.8
GCA	Glycocholic acid		464.5 → 74.2	52	28.5
TCA	Taurocholic acid		514.3 → 124.0	56	30.3
CA-3S	Cholic acid 3-sulfate		487.3 → 97.0	46	31.6
CA-7S	Cholic acid 7-sulfate		487.3 → 97.0	46	30.6
CA-3G	Cholic acid-3-glucuronide		583.3 → 113.1	45	22.5
GCA-3S	Glycocholic acid 3-sulfate		544.4 → 464.1	25	14.5
TCA-3S	Taurocholic acid 3-sulfate		594.4 → 514.0	46	15.1
TCA-7S	Taurocholic acid 7-sulfate		594.3 → 514.1	25	14.4
norCA	Nor-cholic acid (24-Nor-3α,7α,12α-trihydroxy-5β-cholan-23-oic acid)		393.3 → 329.2	34	34.2
G-norCA	Glyco norcholic acid		450.3 → 74.1	37	17.3
T-norCA	Tauro norcholic acid		500.3 → 124.1	52	18.7
isoCA	Isocholic acid (3β,7α,12α-Trihydroxy-5β-cholan-24-oic acid)		407.3 → 343.3	33	33.7
7-epiCA	7-Epicholic acid (3α,7β,12α-Trihydroxy-5β-cholan-24-oic acid)		407.3 → 343.2	34	26.9
Chenodeoxycholic acid (3α,7α-Dihydroxy-5β-cholanoic acid) related BAs
CDCA	Chenodeoxycholic acid		437.3 → 391.2	23	51.1
GCDCA	Glycochenodeoxycolic acid		448.3 → 74.2	34	38.2
TCDCA	Taurochenodeoxycholic acid		498.3 → 80.0	76	39.2
CDCA-3S	Chenodeoxycholic acid 3-sulfate		471.3 → 97.0	56	40.5
GCDCA-3S	Glycochenodeoxycolic acid 3-sulfate		528.4 → 448.1	31	22.3
TCDCA-3S	Taurochenodeoxycholic acid 3-sulfate		578.4 → 498.1	25	23.1
CDCA-3G	Chenodeoxycholic acid 3-glucuronide		567.3 → 391.1	41	35.1
Ursodeoxycholic acid (3α,7β-Dihydroxy-5β-cholanoic acid) related BAs
UDCA	Ursodeoxycholic acid		437.3 → 391.2	23	44.0
GUDCA	Glycourosodeoxycholic acid		448.3 → 74.2	40	26.6
TUDCA	Tauroursodeoxycholic acid		498.3 → 80.0	71	28.7
UDCA-3S	Ursodeoxycholic acid 3-sulfate		471.3 → 97.0	46	31.4
UDCA-3G	Ursodeoxycholic acid 3-glucuronide		567.3 → 391.1	39	22.8
GUDCA-3S	Glycourosodeoxycholic acid 3-sulfate		528.4 → 448.3	32	12.5
TUDCA-3S	Tauroursodeoxycholic acid 3-sulfate		578.4 → 498.1	25	13.1
UDCA-7GlcNAc	Urosodeoxycholic acid 7-N-acetylglucosaminide		594.4 → 391.2	38	32.8
GUDCA-7GlcNAc	Glycoursodeoxychlic acid 7-N-acetylglucosaminide		651.4 → 100.1	55	17.0
TUDCA-7GlcNAc	Taurourosodeoxycholic acid 7-N-acetylglucosaminide		701.4 → 480.2	62	18.7
UDCA-3S-7GlcNAc	Ursodeoxycholic acid 3-sulfate,7-N-acetylglucosaminidde		674.4 → 96.8	69	20.3
GUDCA-3S-7GlcNAc	Glycourosodeoxycholic acid 3-sulfate,7-N-acetylglucosaminide		365.2 → 74.0	26	9.4
TUDCA-3S-7GlcNAc	Taurourosodeoxycholic acid 3-sulfate, 7-N-acetylglucosaminide		390.2 → 97.0	56	9.8
Deoxycholic acid (3α,12α-Dihydroxy-5β-cholanoic acid) related BAs
DCA	Deoxycholic acid		391.3 → 345.3	34	51.8
GDCA	Glycodeoxycholic acid		448.3 → 74.1	38	39.7
TDCA	Taurodeoxycholic acid		498.3 → 124.0	52	40.6
DCA-3S	Deoxycholic acid 3-sulfate		471.3 → 97.1	65	41.0
GDCA-3S	Glycodeoxycholic acid		528.4 → 448.0	30	23.8
TDCA-3S	Taurodeoxycholic acid 3-sulfate		578.4 → 498.1	30	24.6
DCA-3G	Deoxycholic acid 3-glucuronide		567.3 → 391.3	40	34.1
Lithocholic acid (3α-hydroxy-5β-cholanoic acid) related BAs
LCA	Lithocholic acid		375.3 → 375.3*	10	61.2
GLCA	Glycolothocholic acid		432.3 → 74.1	40	46.6
TLCA	Taurolithocholic acid		482.3 → 80.0	76	47.4
LCA-3S	Lithocholic acid 3-sulfate		455.3 → 97.1	63	47.5
LCA-3G	Lithocholic acid 3-glucuronide		551.3 → 375.3	39	41.2
GLCA-3S	Glycolithocholic acid 3-sulfate		512.4 → 432.0	30	33.3
TLCA-3S	Taurolithocholic acid 3-sulfate		562.4 → 482.2	23	33.8
isoLCA	Isolithocholic acid (3β-Hydroxy-5β-cholan-24-oic acid)		375.3 → 375.3*	30	59.8
alloLCA	Allolithocholic acid (3β-Hydroxy-5α-cholan-24-oic acid)		375.4 → 375.4*	10	61.8
iso-alloLCA	Isoallolithocholic acid (3β-Hydroxy-5α-cholan-24-oic acid)		375.3 → 375.3*	10	58.9
Hyo- and muricholic acid (3α,6ξ,7ξ-Trihydroxy-5β-cholanoic acid) related BAs
HCA	Hyocholic acid (3α,6α,7α-Trihydroxy-5β-cholan-24-oic acid)		407.3 → 407.3*	10	40.2
GHCA	Glycohyodeoxycholic acid		464.3 → 74.1	38	22.6
THCA	Taurohyocholic acid		514.3 → 124.1	54	24.3
HCA-3G	Hyocholic acid 3-glucuronide		583.3 → 407.2	44	24.2
αMCA	α-Muricholic acid (3α,6β,7α-Trihydroxy-5β-cholan-24-oic acid)		453.3 → 407.2	21	35.9
αMCA-3S	α-Muricholic acid 3-sulfate		487.3 → 97.0	45	24.8
T-αMCA	Tauro α-muricholic acid		514.4 → 80.1	73	18.3
T-αMCA-3S	Tauro α-muricholic acid 3-sulfate		594.4 → 514.1	35	10.3
βMCA	β-Murocholic acid (3α,6β,7β-Trihydroxy-5β-cholan-24-oic acid)		453.3 → 407.3	26	37.5
T-βMCA	Tauro β-muricholic acid 3-sulfate		487.3 → 97.0	52	25.8
βMCA-3S	β-Muricholic acid 3-sulfate		514.4 → 124.2	53	19.0
T-βMCA-3S	Tauro β-muricholic acid 3-sulfate		594.4 → 514.3	35	10.3
ωMCA	ω-Muricholic acid (3α,6α,7β-Trihydroxy-5β-cholan-24-oic acid)		453.3 → 407.2	20	34.3
T-ωMCA	Tauro ω-muricholic acid		514.4 → 80.0	71	17.2
Δ22-βMCA	3α,6β,7β-Trihydroxychol-5,22-diene-24-oic acid		405.3 → 323.2	32	34.9
T-Δ22-βMCA	Tauro 3α,6β,7β-trihydroxychol-5,22-diene-24-oic acid		512.4 → 80.1	60	20.0
Hyo- and Muri- deoxycholic (3α,6ξ-Dihydroxy-5β-cholanoic acid) related BAs
HDCA	Hyodeoxycholic acid (3α,6α-Dihydroxy-5β-cholan-24-oic acid)		391.3 → 391.3*	10	44.6
MDCA	Murideocycholic acid (3α,6β-Dihydroxy-5β-cholan-24-oic acid)		437.3 → 391.3	22	41.8
GHDCA	Glycohyodeoxycholic acid		448.3 → 74.1	40	27.6
THDCA	Taurohyodeoxycholic acid		498.3 → 80.0	72	29.8
HDCA-3G	Hyodeoxycholic acid 3-glucuronide		567.3 → 391.2	41	30.2
Tetrahydroxy bile acids
CA-1β-ol	1β-Hydroxycholic acid (1β,3α,7α,12α-Tetrahydroxy-5β-cholan-24-oic acid)		423.3 → 263.0	35	17.6
GCA-1β-ol	Glyco 1β-hydroxycholic acid		480.3 → 74.1	40	9.3
TCA-1β-ol	Tauro 1β-hydroxycholic acid		530.4 → 124.1	53	9.8
CA-6α-ol	6α-Hydroxycholic acid (3α,6α,7α,12α-Tetrahydroxy-5β-cholan-24-oic acid)		423.3 → 313.3	35	25.0
GCA-6α-ol	Glyco 6α-hydroxycholic acid		480.3 → 74.1	39	12.9
TCA-6α-ol	Tauro 6α-hydroxycholic acid		530.4 → 124.1	55	13.9
CDCA-1β-ol	1β-Hydroxychenodeoxycholic acid (1β,3α,7α-Trihydroxy-5β-cholan-24-oic acid)		407.2 → 389.1	33	29.4
BA with 3β-hydroxy-Δ5 structure
isoLCA-Δ5	3β-Hydroxy-5-cholen-24-oic acid		373.3 → 373.3*	30	57.3
G-isoLCA-Δ5	Glyco 3β-hydroxy-5-cholen-24-oic acid		430.3 → 73.9	31	39.1
T-isoLCA-Δ5	Tauro 3β-hydroxy-5-cholen-24-oic acid		480.3 → 80.0	63	40.3
isoLCA-Δ5-3S	3β-Hydroxy-5-cholen-24-oic acid 3-sulfate		453.3 → 97.0	40	43.6
G-isoLCA-Δ5-3S	Glyco 3β-hydroxy-5-cholen-24-oic acid 3-sulfate		510.4 → 97.1	50	23.5
T-isoLCA-Δ5-3S	Tauro 3β-hydroxy-5-cholen-24-oic acid 3-sulfate		279.7 → 97.0	35	24.5
isoCDCA-Δ5	3β,7α-Dihydroxy-5-cholen-24-oic acid		389.3 → 389.3*	10	41.7
G-isoCDCA-Δ5	Glyco 3β,7α-dihydroxy-5-cholen-24-oic acid		446.3 → 74.1	32	23.8
T-isoCDCA-Δ5	Tauro 3β,7α-dihydroxy-5-cholen-24-oic acid		496.3 → 80.0	75	25.8
isoCDCA-Δ5-3S	3β,7α-Dihydroxy-5-cholen-24-oic acid 3-sulfate		469.3 → 97.0	35	36.4
G-isoCDCA-Δ5-3S	Glyco 3β,7α-dihydroxy-5-cholen-24-oic acid 3-sulfate		526.4 → 96.8	33	16.2
T-isoCDCA-Δ5-3S	Tauro 3β,7α-dihydroxy-5-cholen-24-oic acid 3-sulfate		287.7 → 97.0	24	17.0
isoUDCA-Δ5	3β,7β-Dihydroxy-5-cholen-24-oic acid		389.3 → 389.3*	10	43.2
isoUDCA-Δ5-3S	3β-Sulfoxy,7β-hydroxy-5-cholen-24-oic acid		469.3 → 96.9	35	29.3
isoUDCA-Δ5-3S-7-GlcNAc	3β-Sulfoxy,7β-(N-acetyglucosaminyl)-5-cholen-24-oic acid		672.4 → 97.1	45	19.8
G-isoUDCA-Δ5-3S-7-GlcNAc	Glyco 3β-sulfoxy,7β-(N-acetyglucosaminyl)-5-cholen-24-oic acid		364.2 → 97.0	33	8.7
T-isoUDCA-Δ5-3S-7-GlcNAc	Tauro 3β-sulfoxy,7β-(N-acetyglucosaminyl)-5-cholen-24-oic acid		389.2 → 97.0	31	9.2
isoDCA-Δ5	3β,12α-Dihydroxy-5-cholen-24-oic acid		389.3 → 287.2	32	42.5
isoCA-Δ5	3β,7α,12α-Trihydroxy-5-cholen-24-oic acid		405.3 → 289.2	33	29.0
isoCA-Δ5-3S	3β,7α,12α-Trihydroxy-5-cholen-24-oic acid 3-sulfate		485.3 → 97.0	66	23.4
G-isoCA-Δ5	Glyco 3β,7α,12α-trihydroxy-5-cholen-24-oic acid		462.4 → 74.1	43	14.2
T-isoCA-Δ5	Tauro 3β,7α,12α-trihydroxy-5-cholen-24-oic acid		512.4 → 124.0	47	15.3
G-isoCA-Δ5-3S	Glyco 3β,7α,12α-trihydroxy-5-cholen-24-oic acid 3-sulfate		542.4 → 97.1	67	10.7
T-isoCA-Δ5-3S	Tauro 3β,7α,12α-trihydroxy-5-cholen-24-oic acid 3-sulfate		295.7 → 97.0	25	11.2
BAs with Δ4-3-one structure
DhCA-Δ4	7α,12α-dihydroxy-3-oxo-4-cholen-24-oic acid		403.3 → 123.2	40	31.2
G-DhCA-Δ4	Glyco 7α,12α-dihydroxy-3-oxo-4-cholen-24-oic acid		460.3 → 74.1	38	16.3
T-DhCA-Δ4	Tauro 7α,12α-dihydroxy-3-oxo-4-cholen-24-oic acid		510.3 → 358.2	52	17.5
DhCDCA-Δ4	7α-Hydroxy-3-oxo-4-cholen-24-oic acid		387.3 → 369.3	28	45.3
G-DhCDCA-Δ4	Glyco 7α-hydroxy-3-oxo-4-cholen-24-oic acid		444.3 → 74.1	35	27.9
T-DhCDCA-Δ4	Tauro 7α-hydroxy-3-oxo-4-cholen-24-oic acid		494.3 → 342.1	51	30.1
DhDCA-Δ4,6	12α-Hydroxy-3-oxo-4,6-choldien-24-oic acid		385.3 → 341.2	26	42.5
DhLCA-Δ4,6	3-Oxo-4,6-choldien-24-oic acid		369.3 → 325.3	29	56.2
DhLCA-Δ4-3-one	3-Oxo-4-cholen-24-oic acid		371.3 → 123.1	32	59.1
Keto Bile Acids
DhLCA	Dehydrolithocholic acid (3-Oxo-5β-cholan-24-oic acid)		373.3 → 373.3*	10	62.0
7-OxoDCA	3α,12α-Dihydroxy-7-oxo-5β-cholan-24-oic acid		405.3 → 289.2	35	35.5
7-OxoLCA	3α-Hydroxy-7-oxo-5β-cholan-24-oic acid		435.3 → 389.2	21	47.2
12-OxoCDCA	3α,7α-Dihydroxy-12-oxo-5β-cholan-24-oic acid		447.3 → 405.3	27	38.6
12-OxoLCA	3α-Hydroxy-12-oxo-5β-cholanoic acid		389.3 → 371.3	30	47.8
7-Oxo-isoLCA-Δ5	3β-Hydroxy-7-oxo-5-cholen-24-oic acid)		387.2 → 287.4	32	45.2
BA with Cholestan or Cholesten structures
C27-DHCA	3α,7α-Dihydroxy-5β-cholestanoic acid		433.3 → 415.3	40	61.3
C27-THCA	3α,7α,12α-Trihydroxy-5β-cholestanoic acid		449.4 → 431.1	40	53.7
3β-HCA	(25R)-3β-Hydroxy-5-cholest-26-oic acid		415.4 → 415.4*	15	64.8
C27-Δ5-3β,7α-diol	(25R)-3β,7α-Dihydroxy-5-cholest-26-oic acid		431.3 → 431.3*	15	56.3
C27-Δ5-3β,24S-diol	(25R)-3β,7α,24(S)-Trihydroxy-5-cholest-26-oic acid		431.3 → 73.0	25	52.6
C27-Δ4-3-one	(25R)-3-Oxocholest-4-en-26-oic acid		413.4 → 413.4*	15	65.2
C27-7α-OH-Δ4-3-one	(25R)-7α-Hydroxy-3-oxocholest-4-en-26-oic acid		429.4 → 411.3	32	58.1
† Total bile acid (TBA) in this manuscript means sum of above bile acid concentrations.
* Due to lack of fragmentation, the same mass was monitored for both parent and daughter
